# The compartmentalized activity of a legume subtilase SBT12a allows symbiosome stabilization

**DOI:** 10.64898/2026.04.09.717438

**Authors:** Guofeng Zhang, Fabian Stockert, Melissa Mantz, Marta Rodriguez-Franco, Fabian van Beveren, Casandra Hernández-Reyes, Beatrice Lace, Wei Yang, Chris van der Does, Hector Mancilla, Aida Maric, Nils Nebel, Sjon Hartman, Sonja-Verena Albers, Claudine Kraft, Chao Su, Pierre-Marc Delaux, Pitter F. Huesgen, Thomas Ott

## Abstract

The stabilization of rhizobia in specialized organelles, called symbiosomes, is an evolutionary hallmark for maintaining high rates of nitrogen fixation in legumes. This is achieved by releasing thousands of bacteria from nodular infection threads into a single plant cell, which poses a great challenge for the host to keep control over these differentiated bacteria. Considering the importance of proteolytic degradation of antimicrobial proteins or generation of symbiosis-promoting signalling factors, proteolytic activity may represent a key regulatory system in this process. Here, we identified the *Medicago truncatula* subtilisin-like serine protease (subtilase, SBT) 12a acting as a novel regulator of symbiosome functionality and maintenance. Loss-of-function mutations in *SBT12a* led to severe symbiotic defects with nodules of *sbt12a* being characterized by high level induction of defense/senescence-related genes. Using untargeted proteomic High-efficiency Undecanal-based N-Termini EnRichment (HUNTER), we identified candidate substrates of SBT12a and individually confirmed intrinsic cleavage sites. Our analysis revealed that SBT12a activity within symbiosomes is associated with the proteolytic regulation of DNF2, a symbiotic protein that is specifically required to prevent defense response and premature nodule senescence during nitrogen fixation. Together, our findings position SBT12a as a central host factor controlling symbiosome performance.
