## Supplementary Table 1 for "The compartmentalized activity of a legume subtilase SBT12a allows symbiosome stabilization"

### Sheet: subtilase_phylogeny_included_ta
Supplementary Table 1
List of species investigated in the phylogenetic analysis
Species code	Species name	Species order	Species family	Root Nodule Symbiosis	Eudicot grouping	Genome source
Distri	Discaria trinervis	Rosales	Rhamnaceae	1	NFN	10.1126/science.aat1743
Zizjuj	Ziziphus jujuba	Rosales	Rhamnaceae	0	NFN	10.1038/ncomms6315
Rharub	Rhamnella rubrinervis	Rosales	Rhamnaceae	0	NFN	NCBI, bioproject PRJNA554263
Hiprha	Hippophae rhamnoides	Rosales	Elaeagnaceae	1	NFN	10.1111/nph.18017
Parand	Parasponia andersonii	Rosales	Cannabaceae	1	NFN	10.1073/pnas.1721395115
Cansat	Cannabis sativa	Rosales	Cannabaceae	0	NFN	NCBI, bioproject PRJEB29284
Humlup	Humulus lupulus	Rosales	Cannabaceae	0	NFN	10.1093/pcp/pcu169
Mornot	Morus notabilis	Rosales	Moraceae	0	NFN	10.1038/ncomms3445
Fraana	Fragaria x ananassa Camarosa	Rosales	Rosaceae	0	NFN	10.1038/s41438-0.21-00476-4
Potmic	Potentilla micrantha	Rosales	Rosaceae	0	NFN	10.1093/gigascience/giy010
Roschi	Rosa chinensis	Rosales	Rosaceae	0	NFN	10.1038/s41588-018-0110-3
Rubocc	Rubus occidentalis	Rosales	Rosaceae	0	NFN	10.1111/tpj.13215
Pruper	Prunus persica	Rosales	Rosaceae	0	NFN	10.1038/ng.2586
Pyrbet	Pyrus betulifolia	Rosales	Rosaceae	0	NFN	10.1111/pbi.13226
Maldom	Malus domestica GDDH13_1_1	Rosales	Rosaceae	0	NFN	10.1038/ng.3886
Cascun	Casuarina cunninghamiana	Fagales	Casuarinaceae	1	NFN	10.1111/tpj.16201
Corhet	Corylus heterophylla	Fagales	Betulaceae	0	NFN	10.1093/gigascience/giab027
Carfan	Carpinus fangiana	Fagales	Betulaceae	0	NFN	10.1038/s41597-020-0370-5
Betpen	Betula pendula	Fagales	Betulaceae	0	NFN	10.1038/ng.3862
Alnrub	Alnus rubra	Fagales	Betulaceae	1	NFN	10.1093/g3journal/jkad060
Jugreg	Juglans regia	Fagales	Juglandaceae	0	NFN	10.1111/tpj.13207
Quesub	Quercus suber	Fagales	Fagaceae	0	NFN	10.1093/gigascience/giab027
Casmol	Castanea mollissima	Fagales	Fagaceae	0	NFN	NCBI, bioproject PRJNA46687
Castib	Castanopsis tibetana	Fagales	Fagaceae	1	NFN	10.1111/1755-0998.13539
Citlan	Citrullus lanatus ssp vulgaris 97103	Cucurbitales	Cucurbitaceae	0	NFN	10.1038/ng.2470
Lagsic	Lagenaria siceraria	Cucurbitales	Cucurbitaceae	0	NFN	10.1111/tpj.13722
Benhis	Benincasa hispida	Cucurbitales	Cucurbitaceae	0	NFN	10.1038/s41467-019-13185-3
Cucsat	Cucumis sativus PI183967	Cucurbitales	Cucurbitaceae	0	NFN	10.1016/j.molp.2017.09.003
Cucmax	Cucurbita maxima	Cucurbitales	Cucurbitaceae	0	NFN	10.1016/j.molp.2017.09.003
Momcha	Momordica charantia	Cucurbitales	Cucurbitaceae	0	NFN	NCBI, bioproject PRJDB4642
Cornep	Coriaria nepalensis	Cucurbitales	Coriariaceae	1	NFN	10.1038/s41597-023-02171-6
Datglo	Datisca glomerata	Cucurbitales	Datiscaceae	1	NFN	10.1126/science.aat1743
Begfuc	Begonia fuchsioides	Cucurbitales	Begoniaceae	0	NFN	10.1126/science.aat1743
Vigung	Vigna unguiculata	Fabales	Fabaceae	1	NFN	10.1111/tpj.14349
Phavul	Phaseolus vulgaris	Fabales	Fabaceae	1	NFN	10.1038/ng.3008
Glysoj	Glycine soja	Fabales	Fabaceae	1	NFN	NCBI, bioproject PRJNA486704
Cajcaj	Cajanus cajan	Fabales	Fabaceae	1	NFN	10.1038/nbt.2022.
Spasub	Spatholobus suberectus	Fabales	Fabaceae	1	NFN	NCBI, bioproject PRJNA482912
Abrpre	Abrus precatorius	Fabales	Fabaceae	1	NFN	NCBI, bioproject PRJNA482671
Tripra	Trifolium pratense	Fabales	Fabaceae	1	NFN	10.1038/srep17394
Medtru	Medicago truncatula	Fabales	Fabaceae	1	NFN	10.1038/s41477-018-0286-7
Pissat	Pisum sativum	Fabales	Fabaceae	1	NFN	10.1038/s41588-019-0480-1
Vicfab	Vicia faba	Fabales	Fabaceae	1	NFN	10.1038/s41586-023-05791-5
Cicari	Cicer arietinum ICC4958	Fabales	Fabaceae	1	NFN	10.1038/SREP12806
Sesbis	Sesbania bispinosa	Fabales	Fabaceae	1	NFN	NCBI, bioproject PRJNA475612
Lotjap	Lotus japonicus	Fabales	Fabaceae	1	NFN	10.1101//2020.05.29.124313
Arahyp	Arachis hypogaea	Fabales	Fabaceae	1	NFN	10.25739/hb5x-wx74
Aeseve	Aeschynomene evenia	Fabales	Fabaceae	1	NFN	10.1038/s41467-021-21094-7
Nissch	Nissolia schottii	Fabales	Fabaceae	0	NFN	10.1126/science.aat1743
Casaus	Castanospermum australe	Fabales	Fabaceae	0	NFN	10.1126/science.aat1743
Lupalb	Lupinus albus	Fabales	Fabaceae	1	NFN	10.1038/s41467-019-14197-9
Lupang	Lupinus angustifolius	Fabales	Fabaceae	1	NFN	10.1111/pbi.12615
Faialb	Faidherbia albida	Fabales	Fabaceae	1	NFN	10.1093/gigascience/giy152
Acamel	Acacia melanoxylon	Fabales	Fabaceae	1	NFN	10.1093/jhered/esab010
Mimpud	Mimosa pudica	Fabales	Fabaceae	1	NFN	NCBI, bioproject PRJNA787464
Proalb	Prosopis alba	Fabales	Fabaceae	1	NFN	NCBI, bioproject PRJNA514254
Chafas	Chamaecrista fasciculata	Fabales	Fabaceae	1	NFN	10.1126/science.aat1743
Sentor	Senna tora	Fabales	Fabaceae	0	NFN	10.1038/s41467-021-21987-7
Cercan	Cercis canadensis	Fabales	Fabaceae	0	NFN	10.1126/science.aat1743
Singla	Sindora glabra	Fabales	Fabaceae	0	NFN	10.3389/fpls.2021.794830
Bauvar	Bauhinia variegata	Fabales	Fabaceae	0	NFN	10.1093/dnares/dsac012
Quisap	Quillaja saponaria	Fabales	Quillajaceae	1	NFN	10.1126/science.adf3727
Popsim	Populus simonii	Malpighiales	Salicaceae	0	Eudicots_noNFN	10.1534/g3.119.400913
Salsuc	Salix suchowensis	Malpighiales	Salicaceae	0	Eudicots_noNFN	NCBI, bioproject PRJNA668632
Hevbra	Hevea brasiliensis	Malpighiales	Euphorbiaceae	0	Eudicots_noNFN	NCBI, bioproject PRJNA310386
Manesc	Manihot esculenta	Malpighiales	Euphorbiaceae	0	Eudicots_noNFN	10.1038/nbt.3535
Jatcur	Jatropha curcas	Malpighiales	Euphorbiaceae	0	Eudicots_noNFN	NCBI, bioproject PRJNA601606
Riccom	Ricinus communis	Malpighiales	Euphorbiaceae	0	Eudicots_noNFN	10.1038/nbt.1674
Linusi	Linum usitatissimum	Malpighiales	Linaceae	0	Eudicots_noNFN	10.1111/j.1365-313X.2012.05093.x
Aratha	Arabidopsis thaliana	Brassicales	Brassicaceae	0	Eudicots_noNFN	10.1093/nar/gkr1090
Roraqu	Rorripa aquatica	Brassicales	Brassicaceae	0	Eudicots_noNFN	10.1101/2022.06.06.494894
Tarhas	Tarenaya hassleriana	Brassicales	Cleomaceae	0	Eudicots_noNFN	10.1105/tpc.113.113480
Morole	Moringa oleifera	Brassicales	Moringaceae	0	Eudicots_noNFN	10.1093/gigascience/giy152
Sholep	Shorea leprosula	Malvales	Dipterocarpaceae	0	Eudicots_noNFN	10.1038/s42003-021-02682-1
Gosrai	Gossypium raimondii	Malvales	Malvaceae	0	Eudicots_noNFN	10.1038/nature11798
Thecac	Theobrama cacao	Malvales	Malvaceae	0	Eudicots_noNFN	10.1186/gb-2013-14-6-r53
Citcle	Citrus clementina	Sapindales	Rutaceae	0	Eudicots_noNFN	10.1038/nbt.2906
Citsin	Citrus sinensis	Sapindales	Rutaceae	0	Eudicots_noNFN	10.1038/nbt.2906
Sclbir	Sclerocarya birrea	Sapindales	Anarcadiaceae	0	Eudicots_noNFN	10.1093/gigascience/giy152
Eucpau	Eucalyptus pauciflora	Myrtales	Myrtaceae	0	Eudicots_noNFN	10.1093/gigascience/giz160
Eucgra	Eucalyptus grandis	Myrtales	Myrtaceae	0	Eudicots_noNFN	10.1038/nature13308
Utrgib	Utricularia gibba	Lamiales	Lamiaceae	0	Eudicots_noNFN	10.1073/pnas.1702072114
Utrren	Utricularia reniformis	Lamiales	Lamiaceae	0	Eudicots_noNFN	10.3390/ijms21010003
Budalt	Buddleja alternifolia	Lamiales	Scrophulariaceae	0	Eudicots_noNFN	10.1111/nph.17637
Fraexc	Fraxinus excelsior	Lamiales	Oleaceae	0	Eudicots_noNFN	10.1038/nature20786
Sollyc	Solanum lycopersicum	Solanales	Solanaceae	0	Eudicots_noNFN	10.1038/nature11119
Capann	Capsicum annuum	Solanales	Solanaceae	0	Eudicots_noNFN	10.1073/pnas.1400975111
Nicben	Nicotiana benthamiana	Solanales	Solanaceae	0	Eudicots_noNFN	10.1094/MPMI-06-12-0148-TA
Petaxi	Petunia axillaris	Solanales	Solanaceae	0	Eudicots_noNFN	10.1038/nplants.2016.74
Daucar	Daucus carota	Apiales	Apiaceae	0	Eudicots_noNFN	10.1038/ng.3565
Helann	Helianthus annuus	Asterales	Asteraceae	0	Eudicots_noNFN	10.1038/nature22380
Rhosim	Rhododendron simsii	Ericales	Ericaceae	0	Eudicots_noNFN	10.1038/s41467-020-18771-4
Rhowil	Rhododendron williamsianum	Ericales	Ericaceae	0	Eudicots_noNFN	10.1093/gbe/evz245
Camsin	Camellia sinensis	Ericales	Theaceae	0	Eudicots_noNFN	NCBI, bioproject PRJNA524157
Betpat	Beta patula	Caryophyllales	Amaranthaceae	0	Eudicots_noNFN	10.1111/tpj.14413
Chequi	Chenopodium quinoa	Caryophyllales	Chenopodiaceae	0	Eudicots_noNFN	10.1038/nature21370
Spiole	Spinacia oleracea	Caryophyllales	Amaranthaceae	0	Eudicots_noNFN	bvseq.molgen.mpg.de
Amahyp	Amaranthus hypochondriacus	Caryophyllales	Amaranthaceae	0	Eudicots_noNFN	10.3835/plantgenome2015.07.0062
Procyn	Protea cynaroides	Proteales	Proteaceae	0	Eudicots_noNFN	10.1111/tpj.16044
Aqucoe	Aquilegia coerulea	Ranunculales	Ranunculaceae	0	Eudicots_noNFN	10.7554/eLife.36426
