## Supplementary Table 5 for "The compartmentalized activity of a legume subtilase SBT12a allows symbiosome stabilization"

### Sheet: Sheet1
Supplementary Table 5
List of primers used in this research
Primer	Sequence (5’-3’)	Used for	Reference of referred ID
Tnt1-R1	TGTAGCACCGAGATACGGTAATTAACAAGA	Genotyping	Tadege et al. (2008). The Plant Journal. 54(2): 335-347
gt-NF1441-F	AAGATTAGAGAGGGACGAAGTACTGTTAAG	Genotyping	Medtr7g079300
gt-NF1441-R	CAACTGTTGATGATGTATGAGTTCCATGTC	Genotyping	Medtr7g079300
gt-NF18072-F	AGTACTCCTTCTGTAACTCTCAGCTTACTA	Genotyping	Medtr7g079300
gt-NF18072-R	CTTGATAACAATACCTGGAGCGTAGATATG	Genotyping	Medtr7g079300
gt-NF4378-F	AACTCTCGACTTCCTAGCTAGTACTCATT	Genotyping	Medtr7g079310
gt-NF4378-R	GACATGGATGTTCCTGACATGAAATTGTAG	Genotyping	Medtr7g079310
gt-NF19394-F	AACTCTCGACTTCCTAGCTAGTACTCATT	Genotyping	Medtr7g079310
gt-NF19394-R	GTCTAAAGGATTAGCTGTGGTTATCAATGC	Genotyping	Medtr7g079310
rt-NF1441-F	TGATGATCATGATCAACAAGAAGAAGC	RT-PCR	Medtr7g079300
rt-NF1441-R	ACACCTTTGTTGAAAGATCTAGCTC	RT-PCR	Medtr7g079300
rt-NF18072-F	GACCTAAGCATGGAACTTTGCACA	RT-PCR	Medtr7g079300
rt-NF18072-R	CAATACCTGGAGCGTAGATATGTCTT	RT-PCR	Medtr7g079300
rt-NF4378-F	TCATCTTCTGCAGGTAACGCAGGA	RT-PCR	Medtr7g079310
rt-NF4378-R	ACACTGAGGTTTTGTTTCTGTTTGAC	RT-PCR	Medtr7g079310
rt-NF19394-F	CTCTGTGATGACTCATTGTCAAACAGA	RT-PCR	Medtr7g079310
rt-NF19394-R	TATAAGCTGCAAGAACTCTTGATCCAG	RT-PCR	Medtr7g079310
q-Ubi-F	TTGTGTGTTGAATCCTAAGCA	Housekeeping gene for qRT-PCR	Liang et al. (2021). Current Biology. 31, 2712-9.e5.
q-Ubi-R	CAAGACCCATGCAACAAGTTC	Housekeeping gene for qRT-PCR	Liang et al. (2021). Current Biology. 31, 2712-9.e5.
q-SBT12a-F	TATGGTGGAGCACACACTGTT	qRT-PCR for expression	Medtr7g079300
q-SBT12a-R	TGTCATTGCAGAAGGTGCAGA	qRT-PCR for expression	Medtr7g079300
q-SBT12b-F	GATGGTGGAGCACACATTGT	qRT-PCR for expression	Medtr7g079310
q-SBT12b-R	GGAAGTTCATGCCAAACTACATG	qRT-PCR for expression	Medtr7g079310
c-SBT12a-F	CACTCTGTGGTCTCAAATGGAGCCTAACTTTATGTTTTCAC	Gene cloning for Golden Gate assembly	Medtr7g079300
c-SBT12a-R	CACTTCGTGGTCTCACACCTATAATTCCCCTTGGTGCCA	Gene cloning for Golden Gate assembly	Medtr79079300
m-SBT12a (S551A)	TTCATGTCAGGAACAGCAATGGCTTGTCCTCATGCCTCTGGTGTTGC	Site directed mutagenesis	Medtr7g079300
m-SBT12a (D122A)	AGAACAGCAACCATGGCAACAACTCACACCTTTGAATTTCTCTCCCTAGATTCTCCAAGTGG	Site directed mutagenesis	Medtr7g079300
c-SBT12a-3xHA-F	TCCCCCGGGATGGAGCCTAACTTTATGTTTTC	Gene cloning to pPPO70v1HA	Medtr7g079300
c-SBT12a-3xHA-R	TGCTCTAGATCAAGCGTAATCTGGAACATCGTATGGGTAAGC	Gene cloning to pPPO70v1HA	Medtr79079300
m-DNF2 (D90A)-F	CTTGAGTATAGCGTCTAAAATTTCGTCGGTC	Site directed mutagenesis	Medtr4g085800
m-DNF2 (D90A)-R	TTCGCTGCCCTCGAAGCATAAGA	Site directed mutagenesis	Medtr4g085800
