## Supplementary Table 6 for "The compartmentalized activity of a legume subtilase SBT12a allows symbiosome stabilization"

### Sheet: Sheet1
Supplementary Table 6
List of constructs used in this research
Construct design	Backbone	Used for
pAtUbi::NLS-2xmCherry//pMedtr7g079300 (SBT12a-2kb promoter)::GUS	pL2V-1	Assessment of expression pattern
pAtUbi::NLS-2xmCherry//pMedtr7g079310 (SBT12b-2kb promoter )::GUS	pL2V-1	Assessment of expression pattern
pAtUbi::NLS-2xmCherry//pMedtr7g079300 (SBT12a-2kb promoter)::Medtr7g079300 (SBT12a-ORF)-eGFP	pL2V-1	Protein localization and complementation assay
pAtUbi::NLS-2xmCherry//pMedtr7g079300 (SBT12a-2kb promoter)::Medtr7g079300 (SBT12a-ORF, S551A)-eGFP	pL2V-1	Complementation assay
pAtUbi::NLS-2xmCherry//pMedtr7g079300 (SBT12a-2kb promoter)::Medtr7g079300 (SBT12a-ORF, D122A)-eGFP	pL2V-1	Complementation assay
pAtUbi::NLS-2xmCherry	pL2V-1	Control for complementation assay
pAtUbi::NLS-2xmCherry//pMedtr4g085800 (DNF2-4kb promoter)::Medtr4g085800 (DNF2-CDS)-eGFP	pL2V-1	Protein localization
pAtUbi::NLS-2xmCherry//pMedtr4g085800 (DNF2-4kb promoter)::Medtr4g085800 (DNF2-CDS)-3xHA	pL2V-1	Assessment of in vivo cleavage, protein localization and complementation assay
pAtUbi::NLS-2xmCherry//pMedtr4g085800 (DNF2-4kb promoter)::Medtr4g085800 (DNF2-CDS, D90A)-3xHA	pL2V-1	Assessment of in vivo cleavage, protein localization and complementation assay
p35S:: Medtr7g079300 (SBT12a-ORF)-3xHA	pPPO70v1HA	Transient expression in N. benthamiana leaves
p35S:: Medtr7g079300 (SBT12a-ORF, S551A)-3xHA	pPPO70v1HA	Transient expression in N. benthamiana leaves
p35S:: Medtr7g079300 (SBT12a-ORF, D122A)-3xHA	pPPO70v1HA	Transient expression in N. benthamiana leaves
